# Autoencoders with shared and specific embeddings for multi-omics data integration

**DOI:** 10.1101/2024.08.14.607979

**Authors:** Chao Wang, Michael J. O’Connell

## Abstract

**Motivation:** In cancer research, different levels of high-dimensional data are often collected for the same subjects. Effective integration of these data by considering the shared and specific information from each data source can help us better understand different types of cancer.

**Results:** In this study we propose a novel autoencoder (AE) structure with explicitly defined orthogonal loss between the shared and specific embeddings to integrate different data sources. We compare our model with previously proposed AE structures based on simulated data and real cancer data from The Cancer Genome Atlas. Using simulations with different proportions of differentially expressed genes, we compare the performance of AE methods for subsequent classification tasks. We also compare the model performance with a commonly used dimension reduction method, joint and individual variance explained. In terms of reconstruction loss, our proposed AE models with orthogonal constraints have a slightly better reconstruction loss. All AE models achieve higher classification accuracy than the original features, demonstrating the usefulness of the embeddings extracted by the model. Particularly, we show that the proposed models have consistently high classification accuracy on both training and testing sets. In comparison, the recently proposed MOCSS model that imposes an orthogonality penalty in the post-processing step has lower classification accuracy that is on par with JIVE.

**Availability and Implementatio:** The relevant datasets and models developed in this study are available in the following GitHub repository: https://github.com/wangc90/AE_Data_Integration.
