## Supplemental Tables 1 and 2 for "Autoencoders with shared and specific embeddings for multi-omics data integration": Supplementary_Table1.xlsx

### Sheet: cnc_ae_optimal_hypers_simulatio
pars	CNC_AE_2_groups_0.2	CNC_AE_2_groups_0.4	CNC_AE_2_groups_0.6	CNC_AE_2_groups_0.8	CNC_AE_2_groups_1	CNC_AE_3_groups_0.2	CNC_AE_3_groups_0.4	CNC_AE_3_groups_0.6	CNC_AE_3_groups_0.8	CNC_AE_3_groups_1	CNC_AE_4_groups_0.2	CNC_AE_4_groups_0.4	CNC_AE_4_groups_0.6	CNC_AE_4_groups_0.8	CNC_AE_4_groups_1	CNC_AE_5_groups_0.2	CNC_AE_5_groups_0.4	CNC_AE_5_groups_0.6	CNC_AE_5_groups_0.8	CNC_AE_5_groups_1
recon_loss	0.0236	0.024	0.0227	0.0217	0.0192	0.0261	0.0253	0.0226	0.0202	0.0223	0.0264	0.0246	0.0216	0.0231	0.0201	0.0257	0.0238	0.0271	0.0236	0.022
_embed_s1_drop_rate	0	0.6	0	0.6	0.2	0	0.1	0	0.6	0.6	0.6	0.6	0.2	0	0.4	0.6	0.1	0.6	0.4	0.4
_embed_s1_out_dim	256	256	256	32	64	128	256	32	512	64	512	128	128	128	64	128	64	128	32	512
_embed_s2_drop_rate	0.6	0	0.2	0.1	0.2	0.2	0.4	0.4	0.4	0.2	0.1	0.2	0.1	0.2	0	0.4	0.6	0.2	0.1	0
_embed_s2_out_dim	512	256	1024	1024	512	64	128	512	32	128	1024	64	512	128	32	64	256	128	32	32
_l1_s1_drop_rate	0.4	0.1	0.1	0.4	0	0.1	0	0	0.1	0.2	0.1	0.1	0	0.4	0.2	0	0.1	0.2	0	0.1
_l1_s2_drop_rate	0.1	0	0	0.2	0.2	0.4	0.2	0.2	0.1	0.6	0.4	0.4	0.1	0.1	0	0.2	0.1	0.2	0.4	0.1
_l2_s1_drop_rate	0.2	0.2	0.4	0	0.1	0.6	0.6	0.2	0	0.2	0.4	0.6	0	0.4	0.6	0	0.1	0.1	0.6	0.4
_l2_s1_out_dim	256	256	512	32	64	256	1024	512	32	512	512	512	1024	128	512	64	128	256	512	64
_l2_s2_drop_rate	0.6	0.6	0	0.4	0.4	0.2	0.6	0.4	0.6	0.4	0.6	0	0.6	0.4	0.4	0.4	0	0.4	0.2	0.6
_l2_s2_out_dim	128	256	1024	256	64	32	64	512	32	256	1024	1024	512	128	256	64	64	1024	1024	128
_l3_s1_drop_rate	0.4	0.1	0.2	0.4	0.4	0	0.2	0.4	0	0	0	0	0.4	0.2	0.2	0.4	0.1	0.6	0.4	0.2
_l3_s1_out_dim	256	1024	64	1024	512	32	128	32	32	256	128	512	256	128	32	32	256	64	256	128
_l3_s2_drop_rate	0.2	0.6	0.2	0.1	0.4	0.6	0.2	0.6	0.1	0.4	0.6	0.4	0.6	0.4	0.6	0	0.4	0.6	0.6	0.4
_l3_s2_out_dim	1024	1024	32	32	512	256	1024	64	128	512	512	1024	64	512	32	1024	64	512	64	32
batch_size	512	512	512	512	512	512	512	512	512	512	512	512	512	512	512	512	512	512	512	512
common_embed_dim	256	256	1024	128	64	512	128	1024	64	1024	64	1024	128	256	128	128	32	128	64	1024
embed_s12_drop_rate	0.2	0	0.4	0.6	0	0	0	0.2	0.1	0	0.6	0.1	0	0	0.2	0	0.1	0.6	0.2	0.6
epoch	150	90	150	120	120	120	90	120	150	90	120	150	120	120	150	150	150	90	120	150
l1_s12_drop_rate	0.1	0.1	0.6	0.1	0.6	0.6	0.4	0.6	0.1	0.1	0	0.1	0.2	0	0.1	0.4	0.1	0.1	0	0
l1_s12_out_dim	512	32	512	128	128	32	128	128	128	1024	1024	32	128	32	32	256	32	64	512	32
l2_lambda	1.2e-06	0	0	0	0	6e-07	5.7e-06	1e-06	4e-07	0	1e-07	0	1e-07	1e-07	5.2e-06	5e-07	8e-07	2.4e-06	0	0
l2_s12_drop_rate	0	0.1	0.4	0.1	0.6	0	0.6	0	0.4	0.2	0	0.1	0.4	0.6	0.1	0	0.2	0.2	0.4	0.2
l2_s12_out_dim	128	512	1024	256	32	32	32	1024	64	32	512	256	128	32	1024	512	32	128	256	32
l3_s12_drop_rate	0.2	0.1	0	0.6	0.2	0	0.4	0.1	0.4	0.1	0.4	0.1	0.2	0.1	0.1	0.2	0	0	0.2	0.1
l3_s12_out_dim	32	256	1024	512	1024	128	512	512	1024	32	256	1024	32	32	256	1024	64	64	512	512
lr	0.0099	0.0099	0.0058	0.0093	0.0099	0.0098	0.0099	0.0095	0.0096	0.0093	0.0097	0.0098	0.0099	0.0076	0.0097	0.0098	0.0098	0.0072	0.0063	0.0052

### Sheet: x_ae_optimal_hypers_simulation
pars	X_AE_2_groups_0.2	X_AE_2_groups_0.4	X_AE_2_groups_0.6	X_AE_2_groups_0.8	X_AE_2_groups_1	X_AE_3_groups_0.2	X_AE_3_groups_0.4	X_AE_3_groups_0.6	X_AE_3_groups_0.8	X_AE_3_groups_1	X_AE_4_groups_0.2	X_AE_4_groups_0.4	X_AE_4_groups_0.6	X_AE_4_groups_0.8	X_AE_4_groups_1	X_AE_5_groups_0.2	X_AE_5_groups_0.4	X_AE_5_groups_0.6	X_AE_5_groups_0.8	X_AE_5_groups_1
recon_loss	0.0274	0.0243	0.0228	0.0209	0.0191	0.0246	0.0256	0.0246	0.0224	0.0191	0.0282	0.0236	0.0233	0.0248	0.0202	0.0333	0.0284	0.0233	0.0238	0.0193
_embed_s1_drop_rate	0	0	0.1	0.6	0.1	0.2	0.1	0	0	0.1	0.6	0.1	0.4	0.4	0.2	0.4	0.1	0.2	0.2	0.2
_embed_s1_out_dim	32	64	64	32	64	512	32	256	256	1024	128	128	256	32	128	256	128	64	64	128
_embed_s2_drop_rate	0.1	0.2	0.4	0.4	0	0.6	0.1	0.4	0.2	0.6	0.1	0	0.6	0	0.4	0.2	0	0.4	0.6	0.2
_embed_s2_out_dim	64	32	64	256	512	512	32	64	32	256	256	512	256	32	256	1024	1024	128	256	32
_l1_s1_drop_rate	0.1	0	0.1	0.1	0.6	0	0.2	0.4	0	0.4	0	0.1	0	0	0.1	0	0.1	0.1	0.1	0.1
_l1_s2_drop_rate	0.1	0	0	0.2	0	0.4	0.2	0.4	0.4	0	0.6	0.1	0.4	0	0.2	0.4	0	0.1	0	0
_l2_s1_drop_rate	0.1	0.1	0.6	0.1	0	0.1	0	0.6	0	0.6	0.1	0	0	0	0.1	0.4	0.4	0.2	0.2	0.6
_l2_s1_out_dim	1024	512	64	1024	1024	512	1024	64	1024	32	32	1024	512	512	32	32	1024	256	512	512
_l2_s2_drop_rate	0.2	0.4	0.1	0.1	0.1	0.1	0	0.1	0.4	0.4	0.2	0	0	0.6	0	0.1	0	0	0	0.4
_l2_s2_out_dim	32	512	64	64	1024	32	128	32	32	512	32	512	512	64	128	256	128	64	128	256
_l3_s1_drop_rate	0.6	0.6	0.2	0.6	0.6	0.4	0.4	0.4	0.2	0	0.6	0.1	0.4	0.6	0.4	0.4	0.4	0.6	0.4	0.6
_l3_s1_out_dim	32	512	32	128	1024	1024	64	32	64	32	512	1024	1024	32	32	32	128	32	64	512
_l3_s2_drop_rate	0.4	0	0.2	0.1	0.2	0.6	0.1	0	0	0	0.6	0.4	0.1	0.1	0.1	0	0.1	0.2	0.6	0.4
_l3_s2_out_dim	256	64	32	32	32	32	512	64	64	1024	128	128	128	64	128	1024	64	64	32	128
batch_size	512	512	512	512	512	512	512	512	512	512	512	512	512	512	512	512	512	512	512	512
common_embed_dim	64	32	1024	1024	1024	512	1024	128	1024	256	64	128	64	512	128	256	128	64	32	128
embed_s12_drop_rate	0.2	0.6	0.6	0.1	0.6	0.1	0.4	0.1	0.2	0	0.1	0	0.6	0.1	0.4	0.2	0.2	0.4	0.1	0.4
epoch	60	150	120	150	150	150	90	150	120	120	150	150	120	120	150	150	90	150	90	150
l1_s1_drop_rate	0	0.6	0.2	0.1	0.2	0	0.2	0.4	0.2	0.4	0.6	0	0.4	0.6	0	0	0.1	0.1	0	0.4
l1_s1_out_dim	256	128	256	128	128	512	32	1024	64	1024	64	1024	256	64	64	64	512	512	32	128
l1_s2_drop_rate	0.1	0.6	0.6	0.2	0.2	0.2	0.1	0.6	0	0.2	0.1	0.2	0.1	0	0.1	0	0.6	0	0.2	0.4
l1_s2_out_dim	512	256	128	64	1024	64	64	256	512	1024	256	32	1024	1024	1024	32	256	64	64	32
l2_lambda	8e-07	3.5e-06	9.2e-06	5e-07	0	0	0	6.5e-06	1.9e-06	1e-07	1.8e-06	5.7e-06	0	6.2e-06	1e-06	2.2e-06	4.3e-06	0	4.9e-06	3.3e-06
l2_s12_drop_rate	0.1	0.1	0.4	0.6	0.1	0	0.1	0.1	0.1	0.1	0.1	0.1	0.4	0.2	0	0.1	0.2	0.2	0.2	0
l2_s12_out_dim	1024	1024	512	64	64	1024	256	1024	32	128	256	128	1024	128	512	512	256	256	256	256
l3_s12_drop_rate	0.6	0.1	0	0.6	0.1	0.1	0.6	0.1	0.1	0.1	0.4	0.6	0	0.6	0	0	0	0.2	0	0.1
l3_s12_out_dim	128	256	1024	32	256	512	64	512	1024	512	512	128	64	32	1024	128	256	64	512	1024
lr	0.0089	0.0058	0.0074	0.0081	0.01	0.0099	0.01	0.0091	0.0077	0.0099	0.0094	0.0095	0.01	0.0046	0.0099	0.0026	0.007	0.0074	0.0066	0.0079

### Sheet: mm_ae_optimal_hypers_simulation
pars	MM_AE_2_groups_0.2	MM_AE_2_groups_0.4	MM_AE_2_groups_0.6	MM_AE_2_groups_0.8	MM_AE_2_groups_1	MM_AE_3_groups_0.2	MM_AE_3_groups_0.4	MM_AE_3_groups_0.6	MM_AE_3_groups_0.8	MM_AE_3_groups_1	MM_AE_4_groups_0.2	MM_AE_4_groups_0.4	MM_AE_4_groups_0.6	MM_AE_4_groups_0.8	MM_AE_4_groups_1	MM_AE_5_groups_0.2	MM_AE_5_groups_0.4	MM_AE_5_groups_0.6	MM_AE_5_groups_0.8	MM_AE_5_groups_1
recon_loss	0.0275	0.0244	0.0227	0.0213	0.0177	0.0243	0.0259	0.0232	0.0249	0.0188	0.0279	0.0236	0.0217	0.0222	0.0208	0.0313	0.0276	0.0241	0.0254	0.0203
_embed_s1_drop_rate	0.6	0.4	0	0.4	0	0	0.6	0.2	0	0.6	0.2	0.6	0	0	0.1	0.4	0.4	0.2	0.4	0.1
_embed_s1_out_dim	32	32	32	256	32	256	32	128	512	128	64	128	32	256	32	64	32	128	512	64
_embed_s2_drop_rate	0.6	0.6	0.2	0.6	0.6	0.4	0.1	0.1	0	0.1	0.4	0.6	0.1	0.1	0.4	0	0.2	0.2	0.2	0.4
_embed_s2_out_dim	1024	512	32	64	512	1024	512	256	64	256	256	32	256	512	64	1024	256	128	512	128
_l1_s1_drop_rate	0	0.6	0.4	0.4	0	0	0.2	0.1	0.6	0.2	0.2	0.2	0.1	0.1	0.1	0.2	0.1	0.4	0.1	0.2
_l1_s2_drop_rate	0.1	0	0	0.1	0	0.1	0	0.2	0.1	0.1	0.4	0.2	0	0.1	0.1	0.6	0.4	0.1	0	0.2
_l2_s1_drop_rate	0.4	0.6	0.6	0.2	0.6	0.2	0.4	0.4	0.4	0.4	0	0.6	0.2	0.4	0.2	0	0.4	0.1	0.1	0.4
_l2_s1_out_dim	64	1024	32	128	512	256	256	1024	256	256	512	512	256	64	128	32	64	64	32	128
_l2_s2_drop_rate	0.2	0	0	0.4	0.1	0.6	0.6	0.6	0.1	0.4	0.4	0.6	0.4	0	0.1	0.2	0.4	0.4	0.2	0.4
_l2_s2_out_dim	32	128	64	32	512	128	1024	128	32	128	512	256	1024	1024	1024	128	32	32	64	64
_l3_s1_drop_rate	0.4	0.6	0.6	0.2	0	0.6	0.6	0.6	0.6	0	0.1	0.6	0.4	0.2	0.1	0.1	0.4	0	0.1	0.2
_l3_s1_out_dim	512	512	1024	256	128	256	64	64	256	64	64	1024	128	256	32	128	64	32	512	512
_l3_s2_drop_rate	0.2	0	0.6	0.1	0.1	0.6	0.6	0	0.2	0	0.6	0.4	0.2	0.2	0	0.1	0.2	0.4	0.2	0.1
_l3_s2_out_dim	512	256	512	1024	1024	512	256	1024	64	64	64	1024	1024	32	128	256	64	128	32	1024
batch_size	512	512	512	512	512	512	512	512	512	512	512	512	512	512	512	512	512	512	512	512
common_embed_dim	128	512	128	1024	128	64	64	256	32	32	256	1024	64	64	1024	64	256	1024	1024	32
embed_ss_drop_rate	0.6	0.4	0.1	0.1	0.6	0.4	0.1	0.4	0.1	0.6	0.2	0.1	0	0.1	0.4	0.1	0.4	0.4	0	0
epoch	90	150	150	120	150	120	120	120	60	120	120	150	150	120	150	120	150	120	60	150
l1_s1_drop_rate	0.2	0	0	0.4	0.1	0	0	0.6	0	0.1	0	0.2	0.1	0.6	0.6	0.1	0.1	0	0.6	0.1
l1_s1_out_dim	32	128	256	128	1024	64	32	32	128	64	256	1024	256	64	256	128	256	512	128	64
l1_s2_drop_rate	0.2	0.6	0.6	0.2	0.1	0	0.6	0.4	0.1	0.1	0.1	0.2	0.4	0	0	0.6	0.6	0	0.4	0.2
l1_s2_out_dim	128	1024	256	32	32	64	1024	128	128	256	64	256	64	512	256	64	512	64	32	512
l2_lambda	1e-07	1e-07	5e-07	2e-07	1e-07	1e-07	1e-06	2.6e-06	5e-07	2.5e-06	3e-07	1e-07	1e-07	1.1e-06	3.9e-06	0	0	2e-07	0	5.9e-06
l2_s12_drop_rate	0.6	0	0.4	0.6	0.6	0.1	0	0.2	0	0	0.2	0.6	0.1	0.1	0.2	0.4	0.4	0.2	0	0.2
l2_s12_out_dim	1024	256	32	32	32	256	512	32	1024	64	32	512	32	128	128	128	512	64	1024	32
l2_s21_drop_rate	0.1	0.2	0	0.1	0.1	0.2	0.2	0.6	0.1	0.4	0.1	0	0.1	0.6	0.2	0.4	0.4	0	0.6	0.2
l2_s21_out_dim	32	32	128	1024	64	256	32	512	64	32	128	128	128	32	32	256	512	64	256	256
l3_ss_drop_rate	0.4	0.2	0.1	0.1	0.4	0.6	0.1	0.2	0.4	0	0.4	0.2	0.1	0.6	0	0.2	0.4	0.4	0.1	0.2
l3_ss_out_dim	32	512	128	32	1024	128	64	256	128	512	64	128	64	256	32	512	1024	512	256	1024
lr	0.0056	0.0097	0.0069	0.0098	0.0098	0.0098	0.0062	0.0095	0.0095	0.01	0.0069	0.01	0.0094	0.0095	0.0068	0.0062	0.0091	0.0099	0.01	0.0094

### Sheet: mocss_ae_optimal_hypers_simulat
pars	MOCSS_AE_2_groups_0.2	MOCSS_AE_2_groups_0.4	MOCSS_AE_2_groups_0.6	MOCSS_AE_2_groups_0.8	MOCSS_AE_2_groups_1	MOCSS_AE_3_groups_0.2	MOCSS_AE_3_groups_0.4	MOCSS_AE_3_groups_0.6	MOCSS_AE_3_groups_0.8	MOCSS_AE_3_groups_1	MOCSS_AE_4_groups_0.2	MOCSS_AE_4_groups_0.4	MOCSS_AE_4_groups_0.6	MOCSS_AE_4_groups_0.8	MOCSS_AE_4_groups_1	MOCSS_AE_5_groups_0.2	MOCSS_AE_5_groups_0.4	MOCSS_AE_5_groups_0.6	MOCSS_AE_5_groups_0.8	MOCSS_AE_5_groups_1
recon_loss	0.1583	0.1549	0.1449	0.14	0.1293	0.1843	0.1588	0.1509	0.1376	0.1279	0.1886	0.1775	0.1475	0.1578	0.1422	0.1736	0.2068	0.1797	0.1613	0.1466
batch_size	128	128	256	128	128	128	256	128	128	128	256	128	128	256	128	128	256	128	128	128
epoch	90	60	150	150	120	150	150	120	120	150	90	120	150	150	120	120	90	150	150	120
l2_lambda	0	5e-07	3.8e-06	5.1e-06	1e-07	2.6e-06	2e-07	4e-07	1.8e-06	1e-07	6.5e-06	0	2e-07	2e-07	8.7e-06	2e-07	8.4e-06	0	1.5e-06	1.9e-06
lr	0.0047	0.001	0.0007	8.8e-05	0.0003	0.0007	0.0005	0.0002	0.0001	0.0002	0.0005	0.0005	0.0002	0.0002	8.41e-05	5.94e-05	0.0015	0.0005	0.0002	0.0002
mlp_first	64	128	128	512	1024	32	64	256	1024	32	1024	64	256	256	32	1024	128	1024	1024	512
mlp_second	512	64	512	128	128	256	1024	512	128	512	512	1024	512	1024	1024	64	128	1024	1024	1024
ortho_multiplier	0.001	1000	1	10	100	0.1	0.001	0.01	10	1000	0.01	0.001	0.01	1	0.1	0.01	100	0.1	0.1	1
unit_1_first	128	1024	512	1024	256	64	512	1024	512	1024	1024	256	1024	1024	1024	1024	1024	1024	512	512
unit_1_fourth	64	1024	64	1024	128	256	64	128	128	32	32	128	64	256	128	64	512	256	1024	1024
unit_1_second	32	64	32	1024	1024	128	64	32	512	256	32	1024	512	64	1024	1024	32	128	256	1024
unit_1_third	64	64	64	1024	128	32	128	512	128	32	512	32	32	32	1024	1024	128	256	128	32

### Sheet: JISAE_optimal_hypers_simu
pars	JISAE_2_groups_0.2	JISAE_2_groups_0.4	JISAE_2_groups_0.6	JISAE_2_groups_0.8	JISAE_2_groups_1	JISAE_3_groups_0.2	JISAE_3_groups_0.4	JISAE_3_groups_0.6	JISAE_3_groups_0.8	JISAE_3_groups_1	JISAE_4_groups_0.2	JISAE_4_groups_0.4	JISAE_4_groups_0.6	JISAE_4_groups_0.8	JISAE_4_groups_1	JISAE_5_groups_0.2	JISAE_5_groups_0.4	JISAE_5_groups_0.6	JISAE_5_groups_0.8	JISAE_5_groups_1
recon_loss	0.0234	0.0224	0.022	0.0213	0.02	0.0266	0.0255	0.023	0.0219	0.0213	0.0294	0.0258	0.0247	0.0243	0.0197	0.0276	0.0236	0.0226	0.0218	0.0218
_embed_s1_drop_rate	0.6	0.6	0.6	0.4	0.1	0.2	0.6	0.1	0.4	0.4	0.6	0.4	0.6	0.1	0.6	0.2	0.4	0.1	0.4	0
_embed_s1_out_dim	32	512	32	32	64	1024	512	128	128	64	256	1024	128	32	512	64	32	64	32	32
_embed_s2_drop_rate	0.4	0.2	0.6	0.1	0.6	0	0.1	0.1	0	0.4	0	0.6	0	0.4	0	0.2	0.4	0.4	0.1	0.1
_embed_s2_out_dim	512	512	128	512	512	1024	512	128	1024	256	128	32	64	64	64	64	128	64	128	64
_l1_s1_drop_rate	0.1	0	0.1	0.4	0.2	0.2	0.2	0	0.2	0.2	0.2	0.1	0.1	0	0.1	0.4	0.2	0.2	0.4	0.1
_l1_s2_drop_rate	0.2	0.1	0.2	0.1	0	0.2	0.2	0.4	0	0	0.4	0.1	0.4	0.2	0	0.1	0	0	0	0.1
_l2_s1_drop_rate	0.1	0.1	0	0.6	0.4	0.2	0.2	0.1	0.2	0.1	0.2	0.1	0.2	0.4	0	0	0.6	0.2	0.6	0.4
_l2_s1_out_dim	256	256	1024	64	256	128	512	128	256	32	512	64	128	1024	1024	256	256	256	512	128
_l2_s2_drop_rate	0.6	0.2	0.2	0.1	0.1	0.6	0.2	0	0.1	0.2	0.6	0.2	0.4	0.4	0	0.4	0.6	0.1	0.6	0.4
_l2_s2_out_dim	32	128	32	512	1024	256	256	512	128	64	64	512	256	1024	1024	512	512	32	1024	1024
_l3_s1_drop_rate	0	0.4	0.1	0.1	0	0.2	0.2	0.4	0.6	0.6	0.6	0	0	0.2	0.6	0.4	0.1	0.6	0	0.6
_l3_s1_out_dim	64	32	256	32	256	64	32	64	32	256	64	32	64	128	512	512	32	512	64	128
_l3_s2_drop_rate	0.1	0.6	0.1	0.6	0.2	0.6	0.1	0	0	0.4	0.6	0.4	0.1	0	0.2	0.1	0.4	0.6	0.4	0.6
_l3_s2_out_dim	256	128	64	256	64	128	512	1024	1024	32	64	256	32	32	256	256	512	512	1024	64
batch_size	512	512	512	512	512	512	512	512	512	512	512	512	512	512	512	512	512	512	512	512
embed_s12_drop_rate	0.6	0.6	0.6	0.6	0.4	0.1	0.1	0.4	0.4	0.1	0	0	0.2	0.1	0.2	0.4	0	0.6	0.2	0.2
embed_s1_drop_rate	0	0.6	0.6	0.6	0	0.1	0.6	0.2	0	0	0.2	0.6	0.2	0.6	0	0	0.4	0.1	0.4	0.1
embed_s1_out_dim	128	32	256	1024	128	512	512	256	256	128	64	128	128	1024	64	256	1024	256	256	1024
embed_s2_drop_rate	0.6	0.6	0.1	0	0	0.1	0.6	0	0.1	0.6	0.4	0.2	0	0.4	0.6	0.2	0.4	0.2	0.2	0.6
epoch	150	150	120	120	90	90	150	150	120	90	120	120	90	60	150	90	150	150	150	120
l1_s12_drop_rate	0.1	0.4	0.2	0.1	0.2	0.6	0.1	0	0.2	0.6	0.1	0	0.6	0	0.2	0.6	0	0.1	0.6	0.1
l1_s12_out_dim	64	64	256	128	32	32	1024	32	128	256	64	256	1024	64	32	128	128	1024	1024	256
l1_s1_drop_rate	0.6	0.4	0.6	0.2	0.6	0.6	0.2	0.6	0.6	0	0.6	0.6	0.1	0	0.1	0.2	0.6	0.4	0.2	0.2
l1_s1_out_dim	1024	128	512	1024	128	1024	32	512	64	256	64	32	128	128	256	256	128	32	512	1024
l1_s2_drop_rate	0.1	0.6	0.2	0	0.2	0.6	0.1	0.4	0	0.2	0.6	0	0.4	0.4	0.6	0.4	0	0.6	0.1	0
l1_s2_out_dim	128	512	128	256	32	128	512	32	128	32	512	32	1024	64	32	32	256	64	256	512
l2_lambda	8e-07	6.2e-06	6e-07	2.1e-06	6e-07	1e-07	3e-07	3e-07	2e-07	1.5e-06	3.3e-06	3.9e-06	7e-07	1e-07	0	1e-07	0	0	1e-07	2.2e-06
l2_s12_drop_rate	0	0	0.2	0.6	0.2	0.1	0.1	0.4	0.6	0	0.6	0.6	0.6	0.1	0	0.4	0.2	0.1	0.6	0.6
l2_s12_out_dim	1024	256	1024	128	64	64	64	1024	64	256	1024	128	32	64	128	32	128	1024	64	128
l2_s1_drop_rate	0	0	0.1	0.6	0.2	0.1	0	0	0.4	0.2	0.6	0	0	0	0.2	0.4	0	0.2	0.4	0.1
l2_s1_out_dim	128	256	256	128	32	512	64	256	128	512	1024	512	256	128	32	512	32	256	32	256
l2_s2_drop_rate	0.1	0.6	0.4	0.1	0	0	0.2	0	0	0.6	0.4	0.1	0.1	0.1	0.4	0.6	0.4	0.1	0.4	0.6
l2_s2_out_dim	512	64	256	32	32	1024	512	128	128	512	64	1024	64	128	64	32	32	1024	64	32
l3_s12_drop_rate	0.1	0	0.2	0	0.1	0	0	0	0.4	0.6	0.6	0.4	0	0.2	0.4	0.6	0.6	0.6	0.1	0.4
l3_s12_out_dim	64	64	256	32	64	128	1024	32	64	32	32	128	64	1024	512	512	128	1024	64	512
l3_s1_drop_rate	0.2	0.4	0.2	0	0	0	0.4	0.2	0.6	0	0.6	0.1	0.6	0.2	0.6	0.1	0.1	0.6	0.4	0.6
l3_s1_out_dim	256	32	256	256	1024	64	128	1024	64	1024	512	256	64	128	512	64	128	512	128	64
l3_s2_drop_rate	0.6	0.4	0.4	0	0.2	0.1	0	0	0.4	0.6	0.4	0.1	0.2	0	0.4	0.2	0.2	0.6	0	0.2
l3_s2_out_dim	256	64	256	64	512	256	128	256	64	256	32	256	32	256	1024	32	256	128	32	256
lr	0.0095	0.0096	0.01	0.0096	0.0076	0.0096	0.0054	0.0097	0.0066	0.007	0.0067	0.0063	0.0098	0.0093	0.0081	0.01	0.0094	0.0096	0.0068	0.0067

### Sheet: JISAE-O1_optimal_hypers_simul
pars	JISAE-O1_2_groups_0.2	JISAE-O1_2_groups_0.4	JISAE-O1_2_groups_0.6	JISAE-O1_2_groups_0.8	JISAE-O1_2_groups_1	JISAE-O1_3_groups_0.2	JISAE-O1_3_groups_0.4	JISAE-O1_3_groups_0.6	JISAE-O1_3_groups_0.8	JISAE-O1_3_groups_1	JISAE-O1_4_groups_0.2	JISAE-O1_4_groups_0.4	JISAE-O1_4_groups_0.6	JISAE-O1_4_groups_0.8	JISAE-O1_4_groups_1	JISAE-O1_5_groups_0.2	JISAE-O1_5_groups_0.4	JISAE-O1_5_groups_0.6	JISAE-O1_5_groups_0.8	JISAE-O1_5_groups_1
recon_loss	0.0266	0.0241	0.0296	0.0204	0.0182	0.0259	0.0258	0.0221	0.0213	0.0189	0.0273	0.0228	0.0235	0.0209	0.0206	0.0276	0.0261	0.0288	0.0224	0.0214
_embed_s1_drop_rate	0.4	0.4	0.6	0.2	0.6	0.4	0	0.4	0.4	0.2	0.1	0.6	0.2	0.6	0.2	0	0.4	0	0	0.1
_embed_s1_out_dim	1024	256	256	128	512	512	128	512	256	256	1024	256	256	128	64	1024	512	128	1024	64
_embed_s2_drop_rate	0.6	0.2	0.1	0.2	0.1	0.1	0.2	0.6	0.1	0.2	0	0.1	0.1	0.6	0	0.6	0	0.4	0.4	0
_embed_s2_out_dim	1024	64	1024	128	64	256	1024	1024	512	128	1024	1024	512	128	64	1024	1024	32	128	1024
_l1_s1_drop_rate	0.6	0.2	0.1	0.2	0.4	0.4	0.1	0.1	0.2	0	0.1	0.2	0	0	0	0.1	0	0	0	0.4
_l1_s2_drop_rate	0	0.2	0.2	0	0	0.1	0.1	0	0.2	0	0.2	0	0.4	0.2	0	0	0.1	0	0.4	0.2
_l2_s1_drop_rate	0	0.2	0	0.4	0	0.2	0.4	0.1	0.6	0.6	0.1	0.4	0.4	0.6	0.6	0	0.4	0.2	0.6	0
_l2_s1_out_dim	64	512	512	64	64	128	32	256	512	64	512	512	32	512	1024	64	256	512	1024	1024
_l2_s2_drop_rate	0.4	0.2	0.4	0.1	0	0	0	0.4	0.4	0.6	0	0.2	0	0	0.6	0.1	0.2	0.2	0	0.6
_l2_s2_out_dim	128	1024	512	512	128	512	128	1024	1024	256	1024	512	256	512	1024	64	64	64	512	128
_l3_s1_drop_rate	0	0.6	0.4	0	0.4	0.6	0.1	0.4	0	0.1	0.1	0	0.1	0.6	0	0.6	0.2	0.2	0.4	0.1
_l3_s1_out_dim	64	64	512	128	256	128	32	256	32	32	1024	128	1024	128	64	32	32	32	128	128
_l3_s2_drop_rate	0.4	0.1	0.6	0	0.2	0.1	0.2	0.4	0.2	0.1	0.4	0.6	0.6	0.6	0.1	0	0	0	0.1	0.6
_l3_s2_out_dim	128	1024	128	512	32	128	256	64	1024	1024	512	1024	64	64	32	1024	128	512	512	128
batch_size	512	512	512	512	512	512	512	512	512	512	512	512	512	512	512	512	512	512	512	512
embed_s12_drop_rate	0.4	0.2	0.4	0	0	0.1	0	0	0.2	0.4	0.1	0	0.6	0.4	0.4	0	0	0	0.4	0
embed_s1_drop_rate	0.1	0.6	0	0.2	0	0.6	0.1	0.6	0.4	0	0	0.6	0.1	0.6	0.6	0.4	0.2	0.1	0.1	0.1
embed_s1_out_dim	128	64	512	256	1024	128	64	1024	512	256	32	1024	512	512	128	64	1024	1024	64	32
embed_s2_drop_rate	0.2	0	0.4	0	0.4	0.1	0.6	0	0.4	0.6	0.6	0.4	0.4	0	0.2	0.4	0.6	0	0.2	0
epoch	150	120	150	120	150	120	120	120	120	120	90	150	120	150	150	150	120	60	150	120
l1_s12_drop_rate	0	0.1	0.4	0.2	0.1	0.2	0.6	0.1	0.4	0.1	0	0.4	0	0.1	0.4	0.2	0.2	0.2	0.6	0.1
l1_s12_out_dim	512	512	1024	256	512	64	512	64	64	512	512	512	128	1024	512	32	32	64	256	1024
l1_s1_drop_rate	0.4	0.4	0.1	0.4	0.2	0.4	0.1	0	0	0	0.6	0.6	0.6	0.6	0.1	0.1	0	0.1	0.6	0.1
l1_s1_out_dim	64	32	1024	512	32	128	256	64	1024	256	128	512	1024	32	32	64	512	1024	128	1024
l1_s2_drop_rate	0.4	0	0.4	0	0.6	0.4	0.6	0.2	0	0.4	0.2	0.4	0.6	0.6	0.4	0.2	0.4	0.4	0.2	0.1
l1_s2_out_dim	512	32	256	512	128	512	1024	1024	32	256	128	512	1024	128	64	32	64	256	512	256
l2_lambda	1e-07	3e-07	0	2e-07	0	0	7e-07	4e-07	4.9e-06	0	1e-07	1.3e-06	3.3e-06	5.3e-06	2e-07	1e-07	5e-07	1e-07	8.1e-06	5e-07
l2_s12_drop_rate	0.2	0.6	0	0	0	0.1	0.1	0.2	0.4	0.4	0.2	0.1	0.4	0.1	0	0.1	0.2	0.1	0.6	0.6
l2_s12_out_dim	128	32	256	128	512	512	512	128	256	64	1024	1024	128	512	64	512	64	512	512	32
l2_s1_drop_rate	0	0.2	0.2	0.4	0.6	0.4	0.4	0	0.6	0.2	0	0.4	0.1	0.4	0	0.1	0.2	0.2	0.6	0.1
l2_s1_out_dim	32	256	256	32	512	32	512	256	32	1024	32	512	256	512	256	1024	64	64	1024	1024
l2_s2_drop_rate	0.1	0	0.1	0	0	0.6	0.2	0.6	0	0	0.4	0.6	0	0.6	0.4	0.1	0.2	0.4	0.1	0.6
l2_s2_out_dim	1024	256	32	32	512	64	64	256	64	128	1024	512	256	1024	512	128	32	256	128	64
l3_s12_drop_rate	0.4	0	0.4	0	0	0.2	0.4	0.4	0.2	0.6	0.1	0	0.6	0	0.2	0.2	0.1	0.6	0.2	0.2
l3_s12_out_dim	256	32	64	256	1024	512	1024	1024	1024	128	64	32	512	32	32	512	32	64	32	512
l3_s1_drop_rate	0.6	0.1	0.6	0.1	0.6	0.4	0.1	0.6	0.6	0	0.2	0	0.6	0.4	0.4	0.4	0	0.2	0.1	0.1
l3_s1_out_dim	1024	256	512	32	64	64	64	128	64	512	128	256	128	32	1024	256	128	512	512	256
l3_s2_drop_rate	0	0	0.6	0.6	0.6	0.4	0.6	0.4	0	0.4	0.6	0.4	0.1	0.1	0.6	0.4	0.2	0.4	0.1	0
l3_s2_out_dim	128	128	32	64	1024	64	512	32	128	32	256	512	256	1024	1024	32	1024	1024	128	32
lr	0.0064	0.0094	0.0011	0.0098	0.01	0.0097	0.0067	0.0099	0.01	0.0091	0.0099	0.0099	0.0098	0.01	0.0065	0.0064	0.0064	0.0074	0.0074	0.0083
ortho_multiplier	0.01	0.1	1000	0.001	10	0.01	1	0.001	1	10	0.01	0.01	10	1	100	1000	10	100	0.1	0.01

### Sheet: JISAE-O2_optimal_hypers_simul
pars	JISAE-O2_2_groups_0.2	JISAE-O2_2_groups_0.4	JISAE-O2_2_groups_0.6	JISAE-O2_2_groups_0.8	JISAE-O2_2_groups_1	JISAE-O2_3_groups_0.2	JISAE-O2_3_groups_0.4	JISAE-O2_3_groups_0.6	JISAE-O2_3_groups_0.8	JISAE-O2_3_groups_1	JISAE-O2_4_groups_0.2	JISAE-O2_4_groups_0.4	JISAE-O2_4_groups_0.6	JISAE-O2_4_groups_0.8	JISAE-O2_4_groups_1	JISAE-O2_5_groups_0.2	JISAE-O2_5_groups_0.4	JISAE-O2_5_groups_0.6	JISAE-O2_5_groups_0.8	JISAE-O2_5_groups_1
recon_loss	0.0237	0.0266	0.0222	0.0223	0.0192	0.0236	0.028	0.0253	0.0204	0.0182	0.027	0.027	0.0218	0.0227	0.0216	0.0291	0.0231	0.0212	0.0206	0.0199
_embed_s1_drop_rate	0.6	0.1	0.2	0.6	0	0.4	0.2	0.4	0.4	0.2	0.4	0.2	0.6	0	0	0.6	0.1	0.4	0.2	0
_embed_s1_out_dim	32	512	64	1024	32	1024	1024	64	512	256	512	128	1024	1024	128	512	128	512	64	128
_embed_s2_drop_rate	0.4	0.1	0	0.4	0.1	0.2	0	0.1	0.4	0.1	0.2	0.6	0.1	0.4	0.1	0	0.1	0.1	0.4	0.6
_embed_s2_out_dim	128	128	128	32	256	256	64	128	32	32	128	128	512	256	1024	1024	128	128	128	64
_l1_s1_drop_rate	0	0.4	0	0	0.2	0	0	0.4	0.1	0.1	0.1	0.6	0.1	0.4	0	0.6	0	0.1	0	0.1
_l1_s2_drop_rate	0.1	0	0.1	0.1	0.2	0.1	0	0.4	0	0.1	0.2	0.4	0	0.1	0.2	0	0	0	0.1	0
_l2_s1_drop_rate	0.6	0	0.1	0.2	0.2	0.6	0	0.4	0.6	0.2	0.1	0	0.2	0.2	0	0.6	0.6	0.2	0	0
_l2_s1_out_dim	32	256	64	512	512	32	1024	256	64	1024	512	1024	64	256	1024	64	512	1024	512	512
_l2_s2_drop_rate	0.4	0.2	0.6	0.6	0.6	0.1	0.1	0	0.4	0.6	0	0.2	0.1	0	0.6	0.4	0.6	0	0	0.6
_l2_s2_out_dim	32	32	64	512	512	32	32	1024	64	512	256	512	256	256	512	1024	256	64	512	128
_l3_s1_drop_rate	0	0	0	0.6	0.2	0.4	0.4	0.1	0	0	0	0	0.1	0.4	0.2	0.4	0.2	0.4	0.6	0.2
_l3_s1_out_dim	32	32	64	32	128	512	32	512	32	256	256	512	32	1024	256	256	128	128	32	64
_l3_s2_drop_rate	0.4	0.6	0.6	0.4	0.2	0.1	0.6	0.2	0.4	0.4	0	0.2	0.2	0.1	0.6	0.4	0.6	0.2	0	0.6
_l3_s2_out_dim	128	128	512	1024	256	1024	1024	32	32	128	128	64	512	128	32	512	512	32	1024	256
batch_size	512	512	512	512	512	512	512	512	512	512	512	512	512	512	512	512	512	512	512	512
embed_s12_drop_rate	0.6	0.4	0.2	0.4	0.2	0.1	0	0.6	0.2	0.1	0.1	0.4	0.1	0	0.2	0.4	0.2	0.6	0.4	0.6
embed_s1_drop_rate	0.6	0.1	0.2	0.2	0.4	0.1	0.1	0.2	0.6	0.4	0.6	0.1	0.6	0.2	0.6	0.4	0.2	0.2	0.2	0.6
embed_s1_out_dim	128	256	32	128	64	256	128	32	32	128	1024	128	256	128	256	1024	32	256	64	32
embed_s2_drop_rate	0	0	0.6	0	0.4	0	0.4	0.2	0	0	0	0.6	0.6	0.4	0.4	0	0.4	0.4	0.6	0.6
epoch	120	90	150	90	120	150	60	150	120	150	90	150	120	120	120	90	150	150	150	90
l1_s12_drop_rate	0.6	0	0	0	0	0.1	0.2	0.6	0.4	0.6	0.2	0.6	0.2	0.1	0.2	0.2	0.1	0.1	0.4	0.4
l1_s12_out_dim	512	128	512	512	1024	512	256	64	512	32	32	256	256	1024	512	64	32	1024	1024	512
l1_s1_drop_rate	0.1	0.2	0.1	0.2	0	0.4	0.2	0.4	0.4	0.4	0.6	0	0	0.6	0.4	0.1	0.4	0.6	0.2	0.2
l1_s1_out_dim	128	32	1024	256	256	1024	512	128	128	128	1024	1024	1024	256	1024	256	256	128	512	128
l1_s2_drop_rate	0.6	0	0.2	0.1	0.1	0.6	0.2	0	0.6	0.6	0.2	0	0.6	0.1	0.2	0.4	0	0	0.2	0.6
l1_s2_out_dim	1024	128	512	128	512	32	128	128	512	128	256	256	512	32	512	1024	64	64	512	32
l2_lambda	2.5e-06	0	0	9.5e-06	0	3e-07	0	6.5e-06	6.4e-06	9.6e-06	2e-07	2.8e-06	2e-07	1e-07	1e-07	0	5e-07	2e-07	0	2e-07
l2_s12_drop_rate	0	0.4	0	0	0.6	0.1	0.1	0.4	0.1	0	0	0.6	0.4	0.6	0	0	0.1	0.1	0.4	0.6
l2_s12_out_dim	1024	512	512	128	256	32	128	256	32	32	32	256	32	64	128	64	256	128	32	256
l2_s1_drop_rate	0.1	0.4	0.1	0	0.1	0.6	0.4	0.6	0.4	0.2	0.1	0	0.2	0	0.2	0.4	0.1	0.1	0.4	0.1
l2_s1_out_dim	128	1024	32	64	256	32	128	32	512	256	256	32	512	512	32	512	64	32	64	32
l2_s2_drop_rate	0	0.6	0.4	0	0.4	0	0.4	0.4	0.4	0.2	0.2	0.6	0	0.4	0.1	0.6	0	0.2	0.1	0.1
l2_s2_out_dim	128	1024	256	256	64	1024	256	32	1024	512	1024	64	64	256	1024	64	32	32	256	512
l3_s12_drop_rate	0.2	0	0.6	0.6	0.4	0.2	0	0	0	0.1	0.1	0.1	0.4	0	0	0.1	0	0.4	0.1	0.2
l3_s12_out_dim	512	64	32	128	32	32	512	1024	64	128	1024	256	32	512	32	256	512	1024	512	1024
l3_s1_drop_rate	0	0.6	0.1	0.6	0.4	0.1	0.6	0.1	0.6	0	0.6	0	0	0	0	0.2	0.1	0.2	0	0.2
l3_s1_out_dim	512	32	512	256	64	512	32	64	64	512	256	32	64	128	32	32	32	128	1024	64
l3_s2_drop_rate	0	0.2	0.1	0.1	0.6	0.6	0.1	0.4	0.6	0.2	0.1	0.2	0.6	0.1	0.4	0.2	0.1	0.6	0.4	0.1
l3_s2_out_dim	128	64	64	64	512	512	64	32	32	1024	1024	32	256	512	64	256	64	32	256	512
lr	0.0099	0.0077	0.0068	0.008	0.0098	0.0099	0.0082	0.0069	0.0094	0.0099	0.0099	0.0099	0.0099	0.0093	0.0061	0.0099	0.0093	0.0099	0.0085	0.0099
ortho_multiplier	100	1	0.001	1000	10	100	0.1	0.001	10	0.01	1000	1000	0.01	0.1	0.1	0.1	1000	0.001	10	100

### Sheet: JISAE-O3_optimal_hypers_simul
pars	JISAE-O3_2_groups_0.2	JISAE-O3_2_groups_0.4	JISAE-O3_2_groups_0.6	JISAE-O3_2_groups_0.8	JISAE-O3_2_groups_1	JISAE-O3_3_groups_0.2	JISAE-O3_3_groups_0.4	JISAE-O3_3_groups_0.6	JISAE-O3_3_groups_0.8	JISAE-O3_3_groups_1	JISAE-O3_4_groups_0.2	JISAE-O3_4_groups_0.4	JISAE-O3_4_groups_0.6	JISAE-O3_4_groups_0.8	JISAE-O3_4_groups_1	JISAE-O3_5_groups_0.2	JISAE-O3_5_groups_0.4	JISAE-O3_5_groups_0.6	JISAE-O3_5_groups_0.8	JISAE-O3_5_groups_1
recon_loss	0.0272	0.0253	0.0202	0.0225	0.0188	0.0236	0.0245	0.0224	0.0199	0.0185	0.0253	0.0267	0.0272	0.0237	0.0202	0.027	0.0275	0.0251	0.0232	0.0198
_embed_s1_drop_rate	0.6	0.1	0.6	0.1	0	0.6	0.1	0.1	0	0.4	0.4	0.6	0.6	0.6	0.2	0.1	0.2	0.2	0.2	0.6
_embed_s1_out_dim	128	64	128	256	512	1024	64	128	1024	256	1024	32	1024	32	64	1024	512	1024	64	128
_embed_s2_drop_rate	0.4	0	0.6	0.6	0.2	0	0	0.2	0	0.6	0.4	0.1	0	0.1	0.1	0.1	0.4	0.6	0.2	0.6
_embed_s2_out_dim	256	32	256	32	1024	32	256	128	128	32	32	1024	512	256	64	32	256	64	64	32
_l1_s1_drop_rate	0.4	0.2	0.1	0.2	0.4	0.2	0.1	0.2	0.1	0	0.1	0.2	0.6	0	0.1	0.2	0.4	0.1	0.4	0.4
_l1_s2_drop_rate	0	0.2	0.1	0.2	0.1	0.1	0.2	0	0.1	0	0.2	0.4	0.1	0.2	0	0.4	0.2	0.6	0.1	0.1
_l2_s1_drop_rate	0.6	0.1	0.2	0	0.4	0	0.6	0.4	0	0.1	0.1	0.6	0.4	0.2	0.4	0.1	0.6	0.6	0	0.4
_l2_s1_out_dim	64	128	1024	32	64	256	512	64	32	64	32	32	128	1024	64	128	512	128	256	256
_l2_s2_drop_rate	0.6	0.2	0	0	0.6	0.2	0.1	0.1	0.1	0.2	0	0.2	0	0.2	0.2	0.4	0.2	0.1	0.6	0
_l2_s2_out_dim	128	256	128	1024	128	64	128	512	64	256	64	256	64	128	1024	128	256	256	128	128
_l3_s1_drop_rate	0.4	0.6	0	0.1	0.1	0.1	0.2	0.6	0.1	0.6	0.1	0.6	0.1	0.6	0.2	0.1	0	0.2	0	0.1
_l3_s1_out_dim	32	32	256	1024	32	256	256	32	32	128	64	1024	256	256	128	64	512	256	512	512
_l3_s2_drop_rate	0.2	0	0.6	0.4	0.4	0.1	0	0.6	0.1	0.6	0.6	0.6	0.6	0.6	0.6	0	0	0.1	0.2	0
_l3_s2_out_dim	128	512	1024	128	64	256	32	1024	32	1024	256	128	1024	64	128	256	1024	32	32	256
batch_size	512	512	512	512	512	512	512	512	512	512	512	512	512	512	512	512	512	512	512	512
embed_s12_drop_rate	0.4	0.1	0	0.4	0.6	0.2	0.6	0.6	0.2	0.2	0.6	0.4	0.4	0.4	0.6	0	0.4	0.1	0.4	0.4
embed_s1_drop_rate	0.2	0.4	0.1	0.2	0.6	0.6	0.4	0	0	0	0.6	0.1	0	0.4	0	0.6	0.4	0	0.6	0
embed_s1_out_dim	32	32	1024	32	256	1024	32	64	64	64	1024	512	256	256	256	256	32	1024	32	128
embed_s2_drop_rate	0.2	0.4	0.2	0.6	0.6	0.6	0	0.6	0.4	0.1	0	0	0.2	0.1	0.2	0.2	0.4	0.2	0.2	0.6
epoch	90	90	150	90	150	150	120	120	150	120	150	150	120	90	150	120	120	150	150	150
l1_s12_drop_rate	0.2	0.4	0.6	0.4	0.6	0.1	0	0.1	0.6	0.4	0.1	0.4	0	0.4	0.4	0.2	0.6	0.4	0.2	0.6
l1_s12_out_dim	512	64	128	128	256	128	64	1024	32	32	128	32	512	512	1024	1024	128	256	512	128
l1_s1_drop_rate	0.4	0.2	0	0.6	0.1	0	0.4	0	0.1	0.4	0	0.4	0.6	0.4	0.6	0.2	0.4	0	0.4	0
l1_s1_out_dim	512	1024	32	256	128	64	512	128	32	128	256	64	512	256	32	32	512	512	64	32
l1_s2_drop_rate	0.1	0	0.2	0	0.2	0.1	0.6	0.4	0.1	0.1	0	0	0.1	0.2	0	0.2	0.6	0.1	0.1	0.4
l1_s2_out_dim	256	32	512	64	256	128	128	256	512	512	256	128	64	32	32	1024	64	32	128	256
l2_lambda	0	0	0	1.7e-06	4e-07	2e-07	3e-07	2e-07	0	7e-07	0	0	0	0	1.6e-06	0	1e-07	0	1e-07	1e-07
l2_s12_drop_rate	0	0	0.6	0.1	0	0	0	0.6	0	0.1	0.4	0.1	0.6	0.6	0.1	0.1	0.2	0	0	0.6
l2_s12_out_dim	256	64	256	512	32	128	32	512	512	32	128	32	512	128	128	256	256	256	256	32
l2_s1_drop_rate	0	0	0.1	0	0.1	0	0.1	0	0.2	0	0.6	0	0.4	0.6	0	0.6	0	0.2	0.2	0.1
l2_s1_out_dim	32	1024	512	256	1024	64	128	256	256	256	512	128	128	32	256	1024	256	128	128	256
l2_s2_drop_rate	0.6	0	0.4	0.2	0.1	0	0.2	0	0.4	0.1	0.2	0.2	0.1	0.6	0	0.1	0.2	0.4	0.6	0
l2_s2_out_dim	256	256	512	64	256	256	32	256	32	32	32	1024	1024	32	32	32	1024	32	1024	512
l3_s12_drop_rate	0.4	0.6	0.1	0	0.1	0.1	0.1	0.2	0.2	0.2	0.1	0	0.2	0.2	0	0.6	0	0.6	0.6	0.1
l3_s12_out_dim	256	512	32	64	1024	128	256	512	64	32	512	512	128	256	128	128	512	128	1024	256
l3_s1_drop_rate	0.1	0.1	0.6	0.6	0.2	0.4	0.4	0	0.1	0	0.2	0.1	0.4	0.1	0.6	0	0	0.4	0.4	0
l3_s1_out_dim	64	512	1024	64	512	512	64	64	32	128	64	128	1024	128	32	32	128	1024	32	64
l3_s2_drop_rate	0.1	0.4	0.1	0.2	0	0.2	0.6	0.1	0.2	0.2	0.2	0	0.6	0.4	0	0.1	0.1	0	0.2	0.2
l3_s2_out_dim	128	256	512	64	64	32	32	1024	512	512	256	1024	1024	32	32	32	1024	128	1024	64
lr	0.0077	0.0097	0.0099	0.0096	0.0094	0.0097	0.009	0.0097	0.0096	0.0087	0.01	0.0098	0.006	0.0068	0.0093	0.0099	0.0067	0.0095	0.0061	0.0098
ortho_multiplier	0.001	0.001	0.1	100	1	1	1	1	0.01	1000	100	10	100	1	0.01	1	1000	10	1000	10
