## Supplemental Tables 1 and 2 for "Autoencoders with shared and specific embeddings for multi-omics data integration": Supplementary_Table2.xlsx

### Sheet: optimal_hypers_tcga
pars	CNC_AE	X_AE	MM_AE	MOCSS	JISAE	JISAE-O1	JISAE-O2	JISAE-O3
recon_loss	0.0811	0.0802	0.0816	0.146	0.0793	0.0788	0.079	0.0819
_embed_s1_drop_rate	0.1	0.2	0	NA	0.1	0.6	0.2	0
_embed_s1_out_dim	256	64	64	NA	32	512	256	128
_embed_s2_drop_rate	0.6	0.1	0	NA	0.1	0.4	0.1	0.6
_embed_s2_out_dim	32	256	32	NA	512	128	512	32
_l1_s1_drop_rate	0	0	0.1	NA	0	0	0	0
_l1_s2_drop_rate	0.1	0.1	0.1	NA	0.1	0	0	0.2
_l2_s1_drop_rate	0.2	0	0.2	NA	0.1	0	0.6	0
_l2_s1_out_dim	512	1024	1024	NA	64	256	1024	512
_l2_s2_drop_rate	0.2	0.4	0	NA	0.1	0.1	0.1	0.2
_l2_s2_out_dim	512	32	1024	NA	256	1024	256	1024
_l3_s1_drop_rate	0.1	0.6	0.2	NA	0.1	0.4	0	0.6
_l3_s1_out_dim	256	128	512	NA	128	32	256	1024
_l3_s2_drop_rate	0.6	0.6	0.4	NA	0.1	0	0.1	0.1
_l3_s2_out_dim	256	1024	256	NA	512	512	32	64
batch_size	256	256	256	512	256	256	256	256
common_embed_dim	32	256	512	NA	NA	NA	NA	NA
embed_s12_drop_rate	0.1	0	NA	NA	0.2	0.2	0.6	0.2
epoch	150	120	150	120	150	150	120	120
l1_s12_drop_rate	0.1	NA	NA	NA	0	0.2	0.6	0.1
l1_s12_out_dim	256	NA	NA	NA	64	256	64	1024
l2_lambda	3.1e-06	8e-06	1.8e-06	1e-07	3.9e-06	5.1e-06	0	2e-07
l2_s12_drop_rate	0.4	0.2	0.6	NA	0.1	0.1	0.6	0
l2_s12_out_dim	128	128	256	NA	1024	32	256	256
l3_s12_drop_rate	0.4	0.4	NA	NA	0.2	0	0.6	0.6
l3_s12_out_dim	1024	1024	NA	NA	256	256	64	512
lr	0.0061	0.0099	0.0072	0.0006	0.0047	0.0067	0.0066	0.0065
l1_s1_drop_rate	NA	0	0.2	NA	0.4	0	0	0.1
l1_s1_out_dim	NA	128	64	NA	128	1024	128	512
l1_s2_drop_rate	NA	0	0.6	NA	0	0.2	0.4	0.6
l1_s2_out_dim	NA	1024	32	NA	512	32	64	64
embed_ss_drop_rate	NA	NA	0.2	NA	NA	NA	NA	NA
l2_s21_drop_rate	NA	NA	0.1	NA	NA	NA	NA	NA
l2_s21_out_dim	NA	NA	32	NA	NA	NA	NA	NA
l3_ss_drop_rate	NA	NA	0.6	NA	NA	NA	NA	NA
l3_ss_out_dim	NA	NA	1024	NA	NA	NA	NA	NA
embed_s1_drop_rate	NA	NA	NA	NA	0.6	0.1	0	0.4
embed_s1_out_dim	NA	NA	NA	NA	512	1024	1024	64
embed_s2_drop_rate	NA	NA	NA	NA	0.6	0.6	0.2	0.4
l2_s1_drop_rate	NA	NA	NA	NA	0.6	0.2	0.1	0
l2_s1_out_dim	NA	NA	NA	NA	1024	1024	256	1024
l2_s2_drop_rate	NA	NA	NA	NA	0	0.4	0.2	0.6
l2_s2_out_dim	NA	NA	NA	NA	32	512	512	512
l3_s1_drop_rate	NA	NA	NA	NA	0.2	0	0.1	0.2
l3_s1_out_dim	NA	NA	NA	NA	512	128	1024	32
l3_s2_drop_rate	NA	NA	NA	NA	0.1	0.6	0.4	0
l3_s2_out_dim	NA	NA	NA	NA	1024	32	32	32
ortho_multiplier	NA	NA	NA	0.01	NA	0.1	100	0.01
mlp_first	NA	NA	NA	64	NA	NA	NA	NA
mlp_second	NA	NA	NA	512	NA	NA	NA	NA
unit_1_first	NA	NA	NA	1024	NA	NA	NA	NA
unit_1_fourth	NA	NA	NA	32	NA	NA	NA	NA
unit_1_second	NA	NA	NA	1024	NA	NA	NA	NA
unit_1_third	NA	NA	NA	32	NA	NA	NA	NA
